# A Novel System for The Comprehensive Collection of Nonvolatile Molecules from Human Exhaled Breath

**DOI:** 10.1101/2020.05.14.097113

**Authors:** Dapeng Chen, Wayne A Bryden, Michael McLoughlin

## Abstract

Characterization of nonvolatile molecules in exhaled breath particles can be used for respiratory disease monitoring and diagnosis. Conventional methods for the collection of nonvolatile molecules in breath heavily rely on the physical properties of exhaled breath particles. Strategies taking advantage of their chemical properties have not yet been explored. In the present study, we developed a column system in which the surface chemistry between organic nonvolatile molecules and octadecyl carbon chain was exploited for the comprehensive collection of metabolites, lipids, and proteins. We demonstrated that the collection system had the capture efficiency of 99% and the capacity to capture representative nonvolatile molecules. The collection system was further evaluated using human subjects and proteins collected from human exhaled breath were characterized and identified using gel electrophoresis and bottom-up proteomics. The identified 303proteins from mass spectrometry were further searched against reported bronchoalveolar lavage fluid proteomes and it was shown that 60 proteins have the tissue origin of lower respiratory airways. In summary, we demonstrate that our collection system can collect nonvolatile molecules from human exhaled breath in an efficient and comprehensive manner and has the potential to be used for the study of respiratory diseases.
