## Supplementary material for "A Novel System for The Comprehensive Collection of Nonvolatile Molecules from Human Exhaled Breath": STable01

### Sheet: Table
Subject	Accession	Protein Identification	Sequence coverage [%]	Mol. weight [kDa]	Sequence length	MS/MS count
1	P01040	CYTA_HUMAN Cystatin-A OS=Homo sapiens OX=9606 GN=CSTA PE=1 SV=1	100	11.006	98	46
1	P81605	DCD_HUMAN Dermcidin OS=Homo sapiens OX=9606 GN=DCD PE=1 SV=2	43.6	11.284	110	35
1	P31151	S10A7_HUMAN Protein S100-A7 OS=Homo sapiens OX=9606 GN=S100A7 PE=1 SV=4	88.1	11.471	101	28
1	Q9NZT1	CALL5_HUMAN Calmodulin-like protein 5 OS=Homo sapiens OX=9606 GN=CALML5 PE=1 SV=2	95.9	15.892	146	26
1	P62987	RL40_HUMAN Ubiquitin-60S ribosomal protein L40 OS=Homo sapiens OX=9606 GN=UBA52 PE=1 SV=2;sp	57.8	14.728	128	23
1	P00441	SODC_HUMAN Superoxide dismutase [Cu-Zn] OS=Homo sapiens OX=9606 GN=SOD1 PE=1 SV=2	99.4	15.936	154	17
1	P25311	ZA2G_HUMAN Zinc-alpha-2-glycoprotein OS=Homo sapiens OX=9606 GN=AZGP1 PE=1 SV=2	41.6	34.258	298	12
1	P31944	CASPE_HUMAN Caspase-14 OS=Homo sapiens OX=9606 GN=CASP14 PE=1 SV=2	38.8	27.679	242	11
1	P01036	CYTS_HUMAN Cystatin-S OS=Homo sapiens OX=9606 GN=CST4 PE=1 SV=3	59.6	16.214	141	11
1	P02768	ALBU_HUMAN Serum albumin OS=Homo sapiens OX=9606 GN=ALB PE=1 SV=2	14.6	69.366	609	10
1	P0DP25	CALM3_HUMAN Calmodulin-3 OS=Homo sapiens OX=9606 GN=CALM3 PE=1 SV=1;sp	38.3	16.837	149	9
1	P04264	K2C1_HUMAN Keratin, type II cytoskeletal 1 OS=Homo sapiens OX=9606 GN=KRT1 PE=1 SV=6;	18.3	66.038	644	9
1	Q6UWP8	SBSN_HUMAN Suprabasin OS=Homo sapiens OX=9606 GN=SBSN PE=1 SV=2	20.7	60.54	590	9
1	P02538	K2C6A_HUMAN Keratin, type II cytoskeletal 6A OS=Homo sapiens OX=9606 GN=KRT6A PE=1 SV=3;	15.1	60.044	564	7
1	P13645	K1C10_HUMAN Keratin, type I cytoskeletal 10 OS=Homo sapiens OX=9606 GN=KRT10 PE=1 SV=6;	7.4	58.826	584	6
1	P31025	LCN1_HUMAN Lipocalin-1 OS=Homo sapiens OX=9606 GN=LCN1 PE=1 SV=1;sp	19.3	19.25	176	5
1	O14529	CUX2_HUMAN Homeobox protein cut-like 2 OS=Homo sapiens OX=9606 GN=CUX2 PE=1 SV=4	1.9	161.68	1486	4
1	Q6E0U4	DMKN_HUMAN Dermokine OS=Homo sapiens OX=9606 GN=DMKN PE=1 SV=3;	10.5	47.082	476	4
1	Q08554	DSC1_HUMAN Desmocollin-1 OS=Homo sapiens OX=9606 GN=DSC1 PE=1 SV=2	5	99.986	894	4
1	Q02413	DSG1_HUMAN Desmoglein-1 OS=Homo sapiens OX=9606 GN=DSG1 PE=1 SV=2	6	113.75	1049	4
1	Q01469	FABP5_HUMAN Fatty acid-binding protein 5 OS=Homo sapiens OX=9606 GN=FABP5 PE=1 SV=3	23.7	15.164	135	4
1	Q9NQ38	ISK5_HUMAN Serine protease inhibitor Kazal-type 5 OS=Homo sapiens OX=9606 GN=SPINK5 PE=1 SV=2	3.9	120.71	1064	4
1	Q04695	K1C17_HUMAN Keratin, type I cytoskeletal 17 OS=Homo sapiens OX=9606 GN=KRT17 PE=1 SV=2;	11.1	48.105	432	4
1	P13647	K2C5_HUMAN Keratin, type II cytoskeletal 5 OS=Homo sapiens OX=9606 GN=KRT5 PE=1 SV=3;	9.7	62.378	590	4
1	P06702	S10A9_HUMAN Protein S100-A9 OS=Homo sapiens OX=9606 GN=S100A9 PE=1 SV=1	28.9	13.242	114	4
1	P29508	SPB3_HUMAN Serpin B3 OS=Homo sapiens OX=9606 GN=SERPINB3 PE=1 SV=2	13.1	44.564	390	4
1	P10599	THIO_HUMAN Thioredoxin OS=Homo sapiens OX=9606 GN=TXN PE=1 SV=3	50.5	11.737	105	4
1	P04040	CATA_HUMAN Catalase OS=Homo sapiens OX=9606 GN=CAT PE=1 SV=3	9.1	59.755	527	3
1	P01037	CYTN_HUMAN Cystatin-SN OS=Homo sapiens OX=9606 GN=CST1 PE=1 SV=3	33.3	16.387	141	3
1	P04406	G3P_HUMAN Glyceraldehyde-3-phosphate dehydrogenase OS=Homo sapiens OX=9606 GN=GAPDH PE=1 SV=3	15.2	36.053	335	3
1	P08779	K1C16_HUMAN Keratin, type I cytoskeletal 16 OS=Homo sapiens OX=9606 GN=KRT16 PE=1 SV=4;	13.3	51.267	473	3
1	Q96DR8	MUCL1_HUMAN Mucin-like protein 1 OS=Homo sapiens OX=9606 GN=MUCL1 PE=1 SV=1	21.1	9.0391	90	3
1	P12273	PIP_HUMAN Prolactin-inducible protein OS=Homo sapiens OX=9606 GN=PIP PE=1 SV=1	19.9	16.572	146	3
1	P02810	PRPC_HUMAN Salivary acidic proline-rich phosphoprotein 1/2 OS=Homo sapiens OX=9606 GN=PRH1 PE=1 SV=2	26.5	17.016	166	3
1	Q08188	TGM3_HUMAN Protein-glutamine gamma-glutamyltransferase E OS=Homo sapiens OX=9606 GN=TGM3 PE=1 SV=4	3.6	76.631	693	3
1	P63261	ACTG_HUMAN Actin, cytoplasmic 2 OS=Homo sapiens OX=9606 GN=ACTG1 PE=1 SV=1;sp	7.2	41.792	375	2
1	P04075	ALDOA_HUMAN Fructose-bisphosphate aldolase A OS=Homo sapiens OX=9606 GN=ALDOA PE=1 SV=2	10.7	39.42	364	2
1	P07355	ANXA2_HUMAN Annexin A2 OS=Homo sapiens OX=9606 GN=ANXA2 PE=1 SV=2;sp	6.8	38.604	339	2
1	P27482	CALL3_HUMAN Calmodulin-like protein 3 OS=Homo sapiens OX=9606 GN=CALML3 PE=1 SV=2	21.5	16.891	149	2
1	Q02224	CENPE_HUMAN Centromere-associated protein E OS=Homo sapiens OX=9606 GN=CENPE PE=1 SV=2	0.6	316.41	2701	2
1	P15924	DESP_HUMAN Desmoplakin OS=Homo sapiens OX=9606 GN=DSP PE=1 SV=3	0.7	331.77	2871	2
1	Q02487	DSC2_HUMAN Desmocollin-2 OS=Homo sapiens OX=9606 GN=DSC2 PE=1 SV=1	4.4	99.961	901	2
1	P20930	FILA_HUMAN Filaggrin OS=Homo sapiens OX=9606 GN=FLG PE=1 SV=3;	2.5	435.16	4061	2
1	Q5D862	FILA2_HUMAN Filaggrin-2 OS=Homo sapiens OX=9606 GN=FLG2 PE=1 SV=1;	0.9	248.07	2391	2
1	P13646	K1C13_HUMAN Keratin, type I cytoskeletal 13 OS=Homo sapiens OX=9606 GN=KRT13 PE=1 SV=4;;;;	7.4	49.588	458	2
1	P01833	PIGR_HUMAN Polymeric immunoglobulin receptor OS=Homo sapiens OX=9606 GN=PIGR PE=1 SV=4	3.4	83.283	764	2
1	Q06830	PRDX1_HUMAN Peroxiredoxin-1 OS=Homo sapiens OX=9606 GN=PRDX1 PE=1 SV=1	13.1	22.11	199	2
1	P32119	PRDX2_HUMAN Peroxiredoxin-2 OS=Homo sapiens OX=9606 GN=PRDX2 PE=1 SV=5	16.7	21.892	198	2
1	P63104	1433Z_HUMAN 14-3-3 protein zeta/delta OS=Homo sapiens OX=9606 GN=YWHAZ PE=1 SV=1	5.7	27.745	245	1
1	Q14738	2A5D_HUMAN Serine/threonine-protein phosphatase 2A 56 kDa regulatory subunit delta isoform OS=Homo sapiens OX=9606 GN=PPP2R5D PE=1 SV=1	2.5	69.991	602	1
1	P01011	AACT_HUMAN Alpha-1-antichymotrypsin OS=Homo sapiens OX=9606 GN=SERPINA3 PE=1 SV=2	7.1	47.65	423	1
1	P17174	AATC_HUMAN Aspartate aminotransferase, cytoplasmic OS=Homo sapiens OX=9606 GN=GOT1 PE=1 SV=3	3.4	46.247	413	1
1	P30838	AL3A1_HUMAN Aldehyde dehydrogenase, dimeric NADP-preferring OS=Homo sapiens OX=9606 GN=ALDH3A1 PE=1 SV=3	2.6	50.394	453	1
1	P04083	ANXA1_HUMAN Annexin A1 OS=Homo sapiens OX=9606 GN=ANXA1 PE=1 SV=2	4.6	38.714	346	1
1	P05089	ARGI1_HUMAN Arginase-1 OS=Homo sapiens OX=9606 GN=ARG1 PE=1 SV=2	4.7	34.735	322	1
1	Q9H7F0	AT133_HUMAN Probable cation-transporting ATPase 13A3 OS=Homo sapiens OX=9606 GN=ATP13A3 PE=1 SV=4	1.1	138.04	1226	1
1	Q8TBE0	BAHD1_HUMAN Bromo adjacent homology domain-containing 1 protein OS=Homo sapiens OX=9606 GN=BAHD1 PE=1 SV=2	3.7	84.651	780	1
1	Q9UIF8	BAZ2B_HUMAN Bromodomain adjacent to zinc finger domain protein 2B OS=Homo sapiens OX=9606 GN=BAZ2B PE=1 SV=3	0.5	240.46	2168	1
1	Q6ZUJ8	BCAP_HUMAN Phosphoinositide 3-kinase adapter protein 1 OS=Homo sapiens OX=9606 GN=PIK3AP1 PE=1 SV=2	2.6	90.397	805	1
1	Q13867	BLMH_HUMAN Bleomycin hydrolase OS=Homo sapiens OX=9606 GN=BLMH PE=1 SV=1	3.5	52.562	455	1
1	Q14692	BMS1_HUMAN Ribosome biogenesis protein BMS1 homolog OS=Homo sapiens OX=9606 GN=BMS1 PE=1 SV=1	1.2	145.81	1282	1
1	P0C7I6	CC159_HUMAN Coiled-coil domain-containing protein 159 OS=Homo sapiens OX=9606 GN=CCDC159 PE=2 SV=2	0	33.695	297	1
1	Q6P9F0	CCD62_HUMAN Coiled-coil domain-containing protein 62 OS=Homo sapiens OX=9606 GN=CCDC62 PE=1 SV=2	2.5	77.747	684	1
1	P13987	CD59_HUMAN CD59 glycoprotein OS=Homo sapiens OX=9606 GN=CD59 PE=1 SV=1	8.6	14.177	128	1
1	O75339	CILP1_HUMAN Cartilage intermediate layer protein 1 OS=Homo sapiens OX=9606 GN=CILP PE=1 SV=4	1.9	132.56	1184	1
1	P23528	COF1_HUMAN Cofilin-1 OS=Homo sapiens OX=9606 GN=CFL1 PE=1 SV=3	7.2	18.502	166	1
1	Q6UW02	CP20A_HUMAN Cytochrome P450 20A1 OS=Homo sapiens OX=9606 GN=CYP20A1 PE=1 SV=1	4.5	52.432	462	1
1	P54108	CRIS3_HUMAN Cysteine-rich secretory protein 3 OS=Homo sapiens OX=9606 GN=CRISP3 PE=1 SV=1	5.7	27.63	245	1
1	Q9UBG3	CRNN_HUMAN Cornulin OS=Homo sapiens OX=9606 GN=CRNN PE=1 SV=1	5.5	53.533	495	1
1	P04080	CYTB_HUMAN Cystatin-B OS=Homo sapiens OX=9606 GN=CSTB PE=1 SV=2	24.5	11.139	98	1
1	P28325	CYTD_HUMAN Cystatin-D OS=Homo sapiens OX=9606 GN=CST5 PE=1 SV=1	9.9	16.08	142	1
1	Q15828	CYTM_HUMAN Cystatin-M OS=Homo sapiens OX=9606 GN=CST6 PE=1 SV=1	7.4	16.511	149	1
1	P09228	CYTT_HUMAN Cystatin-SA OS=Homo sapiens OX=9606 GN=CST2 PE=1 SV=1	23.4	16.445	141	1
1	Q9H816	DCR1B_HUMAN 5 exonuclease Apollo OS=Homo sapiens OX=9606 GN=DCLRE1B PE=1 SV=1	1.1	60.001	532	1
1	Q8TDM6	DLG5_HUMAN Disks large homolog 5 OS=Homo sapiens OX=9606 GN=DLG5 PE=1 SV=4	1	213.87	1919	1
1	O75417	DPOLQ_HUMAN DNA polymerase theta OS=Homo sapiens OX=9606 GN=POLQ PE=1 SV=2	0.8	289.62	2590	1
1	Q8IUX8	EGFL6_HUMAN Epidermal growth factor-like protein 6 OS=Homo sapiens OX=9606 GN=EGFL6 PE=2 SV=1	0	61.317	553	1
1	P19957	ELAF_HUMAN Elafin OS=Homo sapiens OX=9606 GN=PI3 PE=1 SV=3	13.7	12.269	117	1
1	Q9GZR5	ELOV4_HUMAN Elongation of very long chain fatty acids protein 4 OS=Homo sapiens OX=9606 GN=ELOVL4 PE=1 SV=1;sp	0.4	36.829	314	1
1	O95936	EOMES_HUMAN Eomesodermin homolog OS=Homo sapiens OX=9606 GN=EOMES PE=1 SV=3	5.7	72.731	686	1
1	Q9H1C3	GL8D2_HUMAN Glycosyltransferase 8 domain-containing protein 2 OS=Homo sapiens OX=9606 GN=GLT8D2 PE=2 SV=1	0	40.026	349	1
1	Q9BZJ6	GPR63_HUMAN Probable G-protein coupled receptor 63 OS=Homo sapiens OX=9606 GN=GPR63 PE=2 SV=2	2.6	47.577	419	1
1	P78417	GSTO1_HUMAN Glutathione S-transferase omega-1 OS=Homo sapiens OX=9606 GN=GSTO1 PE=1 SV=2	7.5	27.566	241	1
1	P15515	HIS1_HUMAN Histatin-1 OS=Homo sapiens OX=9606 GN=HTN1 PE=1 SV=2	28.1	6.9628	57	1
1	P04792	HSPB1_HUMAN Heat shock protein beta-1 OS=Homo sapiens OX=9606 GN=HSPB1 PE=1 SV=2	11.7	22.782	205	1
1	P42357	HUTH_HUMAN Histidine ammonia-lyase OS=Homo sapiens OX=9606 GN=HAL PE=1 SV=1	1.7	72.697	657	1
1	P14616	INSRR_HUMAN Insulin receptor-related protein OS=Homo sapiens OX=9606 GN=INSRR PE=1 SV=2	1.6	143.72	1297	1
1	Q9NVM9	INT13_HUMAN Integrator complex subunit 13 OS=Homo sapiens OX=9606 GN=INTS13 PE=1 SV=2	2	80.224	706	1
1	O60303	K0556_HUMAN Protein KIAA0556 OS=Homo sapiens OX=9606 GN=KIAA0556 PE=1 SV=4	1.4	180.92	1618	1
1	Q2LD37	K1109_HUMAN Transmembrane protein KIAA1109 OS=Homo sapiens OX=9606 GN=KIAA1109 PE=1 SV=2	0.3	555.48	5005	1
1	P35527	K1C9_HUMAN Keratin, type I cytoskeletal 9 OS=Homo sapiens OX=9606 GN=KRT9 PE=1 SV=3;	3.4	62.064	623	1
1	P35908	K22E_HUMAN Keratin, type II cytoskeletal 2 epidermal OS=Homo sapiens OX=9606 GN=KRT2 PE=1 SV=2;;	3.9	65.432	639	1
1	P48668	K2C6C_HUMAN Keratin, type II cytoskeletal 6C OS=Homo sapiens OX=9606 GN=KRT6C PE=1 SV=3;;sp	15.1	60.024	564	1
1	Q96Q89	KI20B_HUMAN Kinesin-like protein KIF20B OS=Homo sapiens OX=9606 GN=KIF20B PE=1 SV=3	0.5	210.63	1820	1
1	O75449	KTNA1_HUMAN Katanin p60 ATPase-containing subunit A1 OS=Homo sapiens OX=9606 GN=KATNA1 PE=1 SV=1	2.2	55.964	491	1
1	Q86UK5	LBN_HUMAN Limbin OS=Homo sapiens OX=9606 GN=EVC2 PE=1 SV=1	1	147.95	1308	1
1	Q14739	LBR_HUMAN Delta(14)-sterol reductase LBR OS=Homo sapiens OX=9606 GN=LBR PE=1 SV=2	2.6	70.702	615	1
1	P47929	LEG7_HUMAN Galectin-7 OS=Homo sapiens OX=9606 GN=LGALS7 PE=1 SV=2	10.3	15.075	136	1
1	Q8NES3	LFNG_HUMAN Beta-1,3-N-acetylglucosaminyltransferase lunatic fringe OS=Homo sapiens OX=9606 GN=LFNG PE=1 SV=2	6.9	41.773	379	1
1	Q8NDX9	LY65B_HUMAN Lymphocyte antigen 6 complex locus protein G5b OS=Homo sapiens OX=9606 GN=LY6G5B PE=1 SV=1	19.4	22.572	201	1
1	Q99583	MNT_HUMAN Max-binding protein MNT OS=Homo sapiens OX=9606 GN=MNT PE=1 SV=1	2.2	62.299	582	1
1	Q9BYG7	MSTRO_HUMAN Protein maestro OS=Homo sapiens OX=9606 GN=MRO PE=2 SV=2	2.4	29.053	248	1
1	Q8WX94	NALP7_HUMAN NACHT, LRR and PYD domains-containing protein 7 OS=Homo sapiens OX=9606 GN=NLRP7 PE=1 SV=1	1.4	111.81	980	1
1	Q6IPT4	NB5R5_HUMAN NADH-cytochrome b5 reductase-like OS=Homo sapiens OX=9606 GN=CYB5RL PE=2 SV=3	12.1	35.892	315	1
1	O75376	NCOR1_HUMAN Nuclear receptor corepressor 1 OS=Homo sapiens OX=9606 GN=NCOR1 PE=1 SV=2	0.5	270.21	2440	1
1	Q6ZNB6	NFXL1_HUMAN NF-X1-type zinc finger protein NFXL1 OS=Homo sapiens OX=9606 GN=NFXL1 PE=1 SV=2	2.3	101.34	911	1
1	Q9Y2I1	NISCH_HUMAN Nischarin OS=Homo sapiens OX=9606 GN=NISCH PE=1 SV=3	0.8	166.63	1504	1
1	Q9Y3T9	NOC2L_HUMAN Nucleolar complex protein 2 homolog OS=Homo sapiens OX=9606 GN=NOC2L PE=1 SV=4	2.8	84.918	749	1
1	P61583	NP5_HUMAN Endogenous retrovirus group K member 5 Np9 protein OS=Homo sapiens OX=9606 GN=ERVK-5 PE=3 SV=1;sp	28	8.9071	75	1
1	P04181	OAT_HUMAN Ornithine aminotransferase, mitochondrial OS=Homo sapiens OX=9606 GN=OAT PE=1 SV=1	4.8	48.534	439	1
1	Q5VST9	OBSCN_HUMAN Obscurin OS=Homo sapiens OX=9606 GN=OBSCN PE=1 SV=3	0.4	868.47	7968	1
1	Q8N0Y5	OR8I2_HUMAN Olfactory receptor 8I2 OS=Homo sapiens OX=9606 GN=OR8I2 PE=2 SV=1	12.6	34.661	310	1
1	O00459	P85B_HUMAN Phosphatidylinositol 3-kinase regulatory subunit beta OS=Homo sapiens OX=9606 GN=PIK3R2 PE=1 SV=2	1.8	81.544	728	1
1	Q96RD6	PANX2_HUMAN Pannexin-2 OS=Homo sapiens OX=9606 GN=PANX2 PE=2 SV=2	3.4	74.446	677	1
1	P30086	PEBP1_HUMAN Phosphatidylethanolamine-binding protein 1 OS=Homo sapiens OX=9606 GN=PEBP1 PE=1 SV=3	8	21.057	187	1
1	Q00722	PLCB2_HUMAN 1-phosphatidylinositol 4,5-bisphosphate phosphodiesterase beta-2 OS=Homo sapiens OX=9606 GN=PLCB2 PE=1 SV=2	1.9	134.02	1185	1
1	Q96BZ4	PLD4_HUMAN 5-3 exonuclease PLD4 OS=Homo sapiens OX=9606 GN=PLD4 PE=2 SV=2	4.5	55.626	506	1
1	P49593	PPM1F_HUMAN Protein phosphatase 1F OS=Homo sapiens OX=9606 GN=PPM1F PE=1 SV=3	8.6	49.83	454	1
1	Q9ULR3	PPM1H_HUMAN Protein phosphatase 1H OS=Homo sapiens OX=9606 GN=PPM1H PE=1 SV=2	4.1	56.447	514	1
1	O75864	PPR37_HUMAN Protein phosphatase 1 regulatory subunit 37 OS=Homo sapiens OX=9606 GN=PPP1R37 PE=1 SV=4	1.9	74.766	691	1
1	P30041	PRDX6_HUMAN Peroxiredoxin-6 OS=Homo sapiens OX=9606 GN=PRDX6 PE=1 SV=3	10.3	25.035	224	1
1	P25789	PSA4_HUMAN Proteasome subunit alpha type-4 OS=Homo sapiens OX=9606 GN=PSMA4 PE=1 SV=1	3.4	29.483	261	1
1	P06454	PTMA_HUMAN Prothymosin alpha OS=Homo sapiens OX=9606 GN=PTMA PE=1 SV=2	15.3	12.203	111	1
1	O00391	QSOX1_HUMAN Sulfhydryl oxidase 1 OS=Homo sapiens OX=9606 GN=QSOX1 PE=1 SV=3	1.5	82.577	747	1
1	Q8NFJ5	RAI3_HUMAN Retinoic acid-induced protein 3 OS=Homo sapiens OX=9606 GN=GPRC5A PE=1 SV=2	3.9	40.251	357	1
1	O95294	RASL1_HUMAN RasGAP-activating-like protein 1 OS=Homo sapiens OX=9606 GN=RASAL1 PE=1 SV=3	1.4	90.015	804	1
1	P46779	RL28_HUMAN 60S ribosomal protein L28 OS=Homo sapiens OX=9606 GN=RPL28 PE=1 SV=3	15.3	15.747	137	1
1	P05387	RLA2_HUMAN 60S acidic ribosomal protein P2 OS=Homo sapiens OX=9606 GN=RPLP2 PE=1 SV=1	10.4	11.665	115	1
1	P31949	S10AB_HUMAN Protein S100-A11 OS=Homo sapiens OX=9606 GN=S100A11 PE=1 SV=2	10.5	11.74	105	1
1	P20132	SDHL_HUMAN L-serine dehydratase/L-threonine deaminase OS=Homo sapiens OX=9606 GN=SDS PE=1 SV=2	2.4	34.625	328	1
1	O95969	SG1D2_HUMAN Secretoglobin family 1D member 2 OS=Homo sapiens OX=9606 GN=SCGB1D2 PE=2 SV=1	17.8	9.925	90	1
1	P55000	SLUR1_HUMAN Secreted Ly-6/uPAR-related protein 1 OS=Homo sapiens OX=9606 GN=SLURP1 PE=1 SV=2	24.3	11.186	103	1
1	Q9UNH7	SNX6_HUMAN Sorting nexin-6 OS=Homo sapiens OX=9606 GN=SNX6 PE=1 SV=1	3.4	46.648	406	1
1	Q96P63	SPB12_HUMAN Serpin B12 OS=Homo sapiens OX=9606 GN=SERPINB12 PE=1 SV=1	2.5	46.276	405	1
1	A6NNV3	SPD16_HUMAN Putative speedy protein E16 OS=Homo sapiens OX=9606 GN=SPDYE16 PE=5 SV=3	2.2	37.499	312	1
1	Q9UQ35	SRRM2_HUMAN Serine/arginine repetitive matrix protein 2 OS=Homo sapiens OX=9606 GN=SRRM2 PE=1 SV=2	0.5	299.61	2752	1
1	P02808	STAT_HUMAN Statherin OS=Homo sapiens OX=9606 GN=STATH PE=1 SV=2	48.4	7.3044	62	1
1	Q86TI0	TBCD1_HUMAN TBC1 domain family member 1 OS=Homo sapiens OX=9606 GN=TBC1D1 PE=1 SV=2	1.2	133.08	1168	1
1	P40227	TCPZ_HUMAN T-complex protein 1 subunit zeta OS=Homo sapiens OX=9606 GN=CCT6A PE=1 SV=3	1.1	58.024	531	1
1	Q9BTF0	THUM2_HUMAN THUMP domain-containing protein 2 OS=Homo sapiens OX=9606 GN=THUMPD2 PE=2 SV=2	3.2	56.432	503	1
1	Q8WZ42	TITIN_HUMAN Titin OS=Homo sapiens OX=9606 GN=TTN PE=1 SV=4	0	3816	34350	1
1	Q96HA7	TONSL_HUMAN Tonsoku-like protein OS=Homo sapiens OX=9606 GN=TONSL PE=1 SV=2	1.1	150.93	1378	1
1	P60174	TPIS_HUMAN Triosephosphate isomerase OS=Homo sapiens OX=9606 GN=TPI1 PE=1 SV=3	3.8	30.791	286	1
1	P35030	TRY3_HUMAN Trypsin-3 OS=Homo sapiens OX=9606 GN=PRSS3 PE=1 SV=2	4.3	32.528	304	1
1	Q13404	UB2V1_HUMAN Ubiquitin-conjugating enzyme E2 variant 1 OS=Homo sapiens OX=9606 GN=UBE2V1 PE=1 SV=2	8.2	16.495	147	1
1	P19320	VCAM1_HUMAN Vascular cell adhesion protein 1 OS=Homo sapiens OX=9606 GN=VCAM1 PE=1 SV=1	1.9	81.275	739	1
1	Q96S55	WRIP1_HUMAN ATPase WRNIP1 OS=Homo sapiens OX=9606 GN=WRNIP1 PE=1 SV=2	2.1	72.132	665	1
1	P0C880	YT014_HUMAN Putative uncharacterized protein FLJ40606 OS=Homo sapiens OX=9606 PE=5 SV=1	12.6	14.177	135	1
1	O60281	ZN292_HUMAN Zinc finger protein 292 OS=Homo sapiens OX=9606 GN=ZNF292 PE=1 SV=3	0.6	304.81	2723	1
1	Q96EG3	ZN837_HUMAN Zinc finger protein 837 OS=Homo sapiens OX=9606 GN=ZNF837 PE=1 SV=2	6.4	58.078	531	1
1	Q2QGD7	ZXDC_HUMAN Zinc finger protein ZXDC OS=Homo sapiens OX=9606 GN=ZXDC PE=1 SV=2	0	89.987	858	1
1	O94929	ABLM3_HUMAN Actin-binding LIM protein 3 OS=Homo sapiens OX=9606 GN=ABLIM3 PE=1 SV=3	3.8	77.801	683	1
1	Q9UPS8	ANR26_HUMAN Ankyrin repeat domain-containing protein 26 OS=Homo sapiens OX=9606 GN=ANKRD26 PE=1 SV=4	0.5	196.41	1710	1
1	A1IGU5	ARH37_HUMAN Rho guanine nucleotide exchange factor 37 OS=Homo sapiens OX=9606 GN=ARHGEF37 PE=2 SV=2	0	76.277	675	1
1	Q8IWZ6	BBS7_HUMAN Bardet-Biedl syndrome 7 protein OS=Homo sapiens OX=9606 GN=BBS7 PE=1 SV=2	4.5	80.352	715	1
1	Q8N4F0	BPIB2_HUMAN BPI fold-containing family B member 2 OS=Homo sapiens OX=9606 GN=BPIFB2 PE=1 SV=2	6.8	49.172	458	1
1	Q68DN1	CB016_HUMAN Uncharacterized protein C2orf16 OS=Homo sapiens OX=9606 GN=C2orf16 PE=2 SV=3	1.4	224.32	1984	1
1	Q8NDH2	CC168_HUMAN Coiled-coil domain-containing protein 168 OS=Homo sapiens OX=9606 GN=CCDC168 PE=2 SV=2	0.4	277.95	2452	1
1	Q9NZV1	CRIM1_HUMAN Cysteine-rich motor neuron 1 protein OS=Homo sapiens OX=9606 GN=CRIM1 PE=1 SV=1	2.9	113.74	1036	1
1	Q8WVB6	CTF18_HUMAN Chromosome transmission fidelity protein 18 homolog OS=Homo sapiens OX=9606 GN=CHTF18 PE=1 SV=1	0.9	107.38	975	1
1	P98172	EFNB1_HUMAN Ephrin-B1 OS=Homo sapiens OX=9606 GN=EFNB1 PE=1 SV=1	9	38.006	346	1
1	O95925	EPPI_HUMAN Eppin OS=Homo sapiens OX=9606 GN=EPPIN PE=1 SV=1	6.8	15.284	133	1
1	A6NC97	F172B_HUMAN Putative protein FAM172B OS=Homo sapiens OX=9606 GN=FAM172BP PE=5 SV=3	0	41.969	362	1
1	Q9UKJ3	GPTC8_HUMAN G patch domain-containing protein 8 OS=Homo sapiens OX=9606 GN=GPATCH8 PE=1 SV=2	1.9	164.2	1502	1
1	Q6ZVF9	GRIN3_HUMAN G protein-regulated inducer of neurite outgrowth 3 OS=Homo sapiens OX=9606 GN=GPRIN3 PE=2 SV=2	3.9	82.438	776	1
1	Q9H4S2	GSX1_HUMAN GS homeobox 1 OS=Homo sapiens OX=9606 GN=GSX1 PE=2 SV=1	0	27.882	264	1
1	Q05084	ICA69_HUMAN Islet cell autoantigen 1 OS=Homo sapiens OX=9606 GN=ICA1 PE=1 SV=2	2.5	54.644	483	1
1	Q14571	ITPR2_HUMAN Inositol 1,4,5-trisphosphate receptor type 2 OS=Homo sapiens OX=9606 GN=ITPR2 PE=1 SV=2	0.3	308.06	2701	1
1	A8MWY0	K132L_HUMAN UPF0577 protein KIAA1324-like OS=Homo sapiens OX=9606 GN=KIAA1324L PE=1 SV=2	1	113.84	1029	1
1	Q2M1P5	KIF7_HUMAN Kinesin-like protein KIF7 OS=Homo sapiens OX=9606 GN=KIF7 PE=1 SV=2	0.7	150.59	1343	1
1	P14618	KPYM_HUMAN Pyruvate kinase PKM OS=Homo sapiens OX=9606 GN=PKM PE=1 SV=4;sp	2.1	57.936	531	1
1	Q6UWE0	LRSM1_HUMAN E3 ubiquitin-protein ligase LRSAM1 OS=Homo sapiens OX=9606 GN=LRSAM1 PE=1 SV=1	4.3	83.593	723	1
1	Q9H2W1	M4A6A_HUMAN Membrane-spanning 4-domains subfamily A member 6A OS=Homo sapiens OX=9606 GN=MS4A6A PE=2 SV=1	12.1	26.943	248	1
1	Q8NEM0	MCPH1_HUMAN Microcephalin OS=Homo sapiens OX=9606 GN=MCPH1 PE=1 SV=4	3.6	92.848	835	1
1	Q12866	MERTK_HUMAN Tyrosine-protein kinase Mer OS=Homo sapiens OX=9606 GN=MERTK PE=1 SV=2	0	110.25	999	1
1	Q13368	MPP3_HUMAN MAGUK p55 subfamily member 3 OS=Homo sapiens OX=9606 GN=MPP3 PE=1 SV=2	5.3	66.151	585	1
1	Q9H867	MT21D_HUMAN Protein-lysine methyltransferase METTL21D OS=Homo sapiens OX=9606 GN=VCPKMT PE=1 SV=2	13.1	25.806	229	1
1	Q8WXI7	MUC16_HUMAN Mucin-16 OS=Homo sapiens OX=9606 GN=MUC16 PE=1 SV=3	0.2	1519.2	14507	1
1	O00634	NET3_HUMAN Netrin-3 OS=Homo sapiens OX=9606 GN=NTN3 PE=1 SV=1	5	61.465	580	1
1	P46531	NOTC1_HUMAN Neurogenic locus notch homolog protein 1 OS=Homo sapiens OX=9606 GN=NOTCH1 PE=1 SV=4	1.3	272.5	2555	1
1	P49790	NU153_HUMAN Nuclear pore complex protein Nup153 OS=Homo sapiens OX=9606 GN=NUP153 PE=1 SV=2	0.7	153.94	1475	1
1	A6ND48	O14I1_HUMAN Olfactory receptor 14I1 OS=Homo sapiens OX=9606 GN=OR14I1 PE=2 SV=1	2.9	35.175	311	1
1	Q9NUU6	OTULL_HUMAN Inactive ubiquitin thioesterase OTULINL OS=Homo sapiens OX=9606 GN=OTULINL PE=1 SV=1	8.7	42.195	356	1
1	O95613	PCNT_HUMAN Pericentrin OS=Homo sapiens OX=9606 GN=PCNT PE=1 SV=4	0.3	378.03	3336	1
1	Q9HAU5	RENT2_HUMAN Regulator of nonsense transcripts 2 OS=Homo sapiens OX=9606 GN=UPF2 PE=1 SV=1	0.6	147.81	1272	1
1	Q96S79	RSLAB_HUMAN Ras-like protein family member 10B OS=Homo sapiens OX=9606 GN=RASL10B PE=2 SV=1	4.4	23.229	203	1
1	Q96FV2	SCRN2_HUMAN Secernin-2 OS=Homo sapiens OX=9606 GN=SCRN2 PE=1 SV=3	7.3	46.596	425	1
1	Q13884	SNTB1_HUMAN Beta-1-syntrophin OS=Homo sapiens OX=9606 GN=SNTB1 PE=1 SV=3	1.9	58.06	538	1
1	Q07955	SRSF1_HUMAN Serine/arginine-rich splicing factor 1 OS=Homo sapiens OX=9606 GN=SRSF1 PE=1 SV=2	12.1	27.744	248	1
1	P47974	TISD_HUMAN mRNA decay activator protein ZFP36L2 OS=Homo sapiens OX=9606 GN=ZFP36L2 PE=1 SV=3	6.3	51.062	494	1
1	P07996	TSP1_HUMAN Thrombospondin-1 OS=Homo sapiens OX=9606 GN=THBS1 PE=1 SV=2	2.1	129.38	1170	1
1	A6NGB9	WIPF3_HUMAN WAS/WASL-interacting protein family member 3 OS=Homo sapiens OX=9606 GN=WIPF3 PE=1 SV=4	0	49.457	483	1
1	P78423	X3CL1_HUMAN Fractalkine OS=Homo sapiens OX=9606 GN=CX3CL1 PE=1 SV=1;sp	1.5	42.202	397	1
1	A8MVM7	YD021_HUMAN Putative uncharacterized protein ENSP00000382790 OS=Homo sapiens OX=9606 PE=5 SV=3	4.6	73.451	634	1
1	A4D1E1	Z804B_HUMAN Zinc finger protein 804B OS=Homo sapiens OX=9606 GN=ZNF804B PE=2 SV=2	0.7	152.57	1349	1
1	O95125	ZN202_HUMAN Zinc finger protein 202 OS=Homo sapiens OX=9606 GN=ZNF202 PE=1 SV=4	4.8	74.72	648	1
1	Q96PQ6	ZN317_HUMAN Zinc finger protein 317 OS=Homo sapiens OX=9606 GN=ZNF317 PE=1 SV=2	5.2	67.958	595	1
2	P11274	BCR_HUMAN Breakpoint cluster region protein OS=Homo sapiens OX=9606 GN=BCR PE=1 SV=2	1	0	0	1
2	O14979	HNRDL_HUMAN Heterogeneous nuclear ribonucleoprotein D-like OS=Homo sapiens OX=9606 GN=HNRNPDL PE=1 SV=3	1	6	6	1
2	Q8TC07	TBC15_HUMAN TBC1 domain family member 15 OS=Homo sapiens OX=9606 GN=TBC1D15 PE=1 SV=2	1	1.2	1.2	1
2	Q76NI1	KNDC1_HUMAN Kinase non-catalytic C-lobe domain-containing protein 1 OS=Homo sapiens OX=9606 GN=KNDC1 PE=2 SV=2	1	0.5	0.5	1
2	P52848	NDST1_HUMAN Bifunctional heparan sulfate N-deacetylase/N-sulfotransferase 1 OS=Homo sapiens OX=9606 GN=NDST1 PE=1 SV=1	1	0	0	1
2	O95229	ZWINT_HUMAN ZW10 interactor OS=Homo sapiens OX=9606 GN=ZWINT PE=1 SV=2	1	7.6	7.6	1
2	Q9P1Z0	ZBTB4_HUMAN Zinc finger and BTB domain-containing protein 4 OS=Homo sapiens OX=9606 GN=ZBTB4 PE=1 SV=3	1	1.8	1.8	1
2	Q03924	ZN117_HUMAN Zinc finger protein 117 OS=Homo sapiens OX=9606 GN=ZNF117 PE=2 SV=5	1	3.3	3.3	1
2	Q03001	DYST_HUMAN Dystonin OS=Homo sapiens OX=9606 GN=DST PE=1 SV=4	1	0.3	0.3	1
2	P49759	CLK1_HUMAN Dual specificity protein kinase CLK1 OS=Homo sapiens OX=9606 GN=CLK1 PE=1 SV=2	1	5.4	5.4	1
2	P17024	ZNF20_HUMAN Zinc finger protein 20 OS=Homo sapiens OX=9606 GN=ZNF20 PE=1 SV=2	1	3	3	1
2	Q9H4A6	GOLP3_HUMAN Golgi phosphoprotein 3 OS=Homo sapiens OX=9606 GN=GOLPH3 PE=1 SV=1	1	8.7	8.7	1
2	Q8IZT6	ASPM_HUMAN Abnormal spindle-like microcephaly-associated protein OS=Homo sapiens OX=9606 GN=ASPM PE=1 SV=2	1	0.4	0.4	1
2	Q6ZS81	WDFY4_HUMAN WD repeat- and FYVE domain-containing protein 4 OS=Homo sapiens OX=9606 GN=WDFY4 PE=1 SV=3	1	0.4	0.4	1
2	Q14671	PUM1_HUMAN Pumilio homolog 1 OS=Homo sapiens OX=9606 GN=PUM1 PE=1 SV=3	1	1.5	1.5	1
2	O75078	ADA11_HUMAN Disintegrin and metalloproteinase domain-containing protein 11 OS=Homo sapiens OX=9606 GN=ADAM11 PE=2 SV=3	1	2.5	2.5	1
2	Q8NE63	HIPK4_HUMAN Homeodomain-interacting protein kinase 4 OS=Homo sapiens OX=9606 GN=HIPK4 PE=1 SV=1	1	2.1	2.1	1
2	Q96F81	DISP1_HUMAN Protein dispatched homolog 1 OS=Homo sapiens OX=9606 GN=DISP1 PE=1 SV=3	1	1.6	1.6	1
2	Q6ZU64	CFA65_HUMAN Cilia- and flagella-associated protein 65 OS=Homo sapiens OX=9606 GN=CFAP65 PE=1 SV=2	1	1.3	1.3	1
2	P20592	MX2_HUMAN Interferon-induced GTP-binding protein Mx2 OS=Homo sapiens OX=9606 GN=MX2 PE=1 SV=1	1	3.4	3.4	1
2	Q96Q89	KI20B_HUMAN Kinesin-like protein KIF20B OS=Homo sapiens OX=9606 GN=KIF20B PE=1 SV=3	1	0.5	0.5	1
2	Q7LG56	RIR2B_HUMAN Ribonucleoside-diphosphate reductase subunit M2 B OS=Homo sapiens OX=9606 GN=RRM2B PE=1 SV=1	1	5.1	5.1	1
2	Q9Y2I7	FYV1_HUMAN 1-phosphatidylinositol 3-phosphate 5-kinase OS=Homo sapiens OX=9606 GN=PIKFYVE PE=1 SV=3	1	0.9	0.9	1
2	O95886	DLGP3_HUMAN Disks large-associated protein 3 OS=Homo sapiens OX=9606 GN=DLGAP3 PE=1 SV=3	1	2.5	2.5	1
2	A6NFE2	SMCO2_HUMAN Single-pass membrane and coiled-coil domain-containing protein 2 OS=Homo sapiens OX=9606 GN=SMCO2 PE=2 SV=2	1	4.7	4.7	1
2	P0DP91	ERPG3_HUMAN Chimeric ERCC6-PGBD3 protein OS=Homo sapiens OX=9606 GN=ERCC6 PE=1 SV=1;sp	1	1.8	1.8	1
2	Q96P11	NSUN5_HUMAN Probable 28S rRNA (cytosine-C(5))-methyltransferase OS=Homo sapiens OX=9606 GN=NSUN5 PE=1 SV=2	1	4.2	4.2	1
2	A8MYV0	DCD2C_HUMAN Doublecortin domain-containing protein 2C OS=Homo sapiens OX=9606 GN=DCDC2C PE=1 SV=4	1	3.3	3.3	1
2	Q9H9J4	UBP42_HUMAN Ubiquitin carboxyl-terminal hydrolase 42 OS=Homo sapiens OX=9606 GN=USP42 PE=1 SV=3	1	0.9	0.9	1
2	Q8IV36	HID1_HUMAN Protein HID1 OS=Homo sapiens OX=9606 GN=HID1 PE=1 SV=1	1	1.5	1.5	1
2	Q9NZT1	CALL5_HUMAN Calmodulin-like protein 5 OS=Homo sapiens OX=9606 GN=CALML5 PE=1 SV=2	1	15.8	15.8	1
2	Q53EZ4	CEP55_HUMAN Centrosomal protein of 55 kDa OS=Homo sapiens OX=9606 GN=CEP55 PE=1 SV=3	1	1.3	1.3	1
2	P01040	CYTA_HUMAN Cystatin-A OS=Homo sapiens OX=9606 GN=CSTA PE=1 SV=1	3	49	49	1
2	P81605	DCD_HUMAN Dermcidin OS=Homo sapiens OX=9606 GN=DCD PE=1 SV=2	4	37.3	37.3	1
2	Q8NA03	FSIP1_HUMAN Fibrous sheath-interacting protein 1 OS=Homo sapiens OX=9606 GN=FSIP1 PE=2 SV=1	1	2.6	2.6	1
2	P08727	K1C19_HUMAN Keratin, type I cytoskeletal 19 OS=Homo sapiens OX=9606 GN=KRT19 PE=1 SV=4;;;sp	1	1.8	1.8	1
2	P35527	K1C9_HUMAN Keratin, type I cytoskeletal 9 OS=Homo sapiens OX=9606 GN=KRT9 PE=1 SV=3;	1	3.4	3.4	1
2	P04264	K2C1_HUMAN Keratin, type II cytoskeletal 1 OS=Homo sapiens OX=9606 GN=KRT1 PE=1 SV=6;	1	2.2	2.2	1
2	Q96DR8	MUCL1_HUMAN Mucin-like protein 1 OS=Homo sapiens OX=9606 GN=MUCL1 PE=1 SV=1	1	13.3	13.3	1
2	Q86WI3	NLRC5_HUMAN Protein NLRC5 OS=Homo sapiens OX=9606 GN=NLRC5 PE=1 SV=3	1	1	1	1
2	Q96B86	RGMA_HUMAN Repulsive guidance molecule A OS=Homo sapiens OX=9606 GN=RGMA PE=1 SV=3	1	6.9	6.9	1
2	P00441	SODC_HUMAN Superoxide dismutase [Cu-Zn] OS=Homo sapiens OX=9606 GN=SOD1 PE=1 SV=2	1	14.9	14.9	1
2	P02808	STAT_HUMAN Statherin OS=Homo sapiens OX=9606 GN=STATH PE=1 SV=2	3	59.7	59.7	1
2	P40227	TCPZ_HUMAN T-complex protein 1 subunit zeta OS=Homo sapiens OX=9606 GN=CCT6A PE=1 SV=3	1	1.1	1.1	1
2	Q7Z6K1	THAP5_HUMAN THAP domain-containing protein 5 OS=Homo sapiens OX=9606 GN=THAP5 PE=1 SV=2	1	1.8	1.8	1
2	Q8NHM4	TRY6_HUMAN Putative trypsin-6 OS=Homo sapiens OX=9606 GN=PRSS3P2 PE=5 SV=2;sp	1	8.1	8.1	1
2	Q9GZT5	WN10A_HUMAN Protein Wnt-10a OS=Homo sapiens OX=9606 GN=WNT10A PE=1 SV=1	1	2.6	2.6	1
3	O00507	USP9Y_HUMAN Probable ubiquitin carboxyl-terminal hydrolase FAF-Y OS=Homo sapiens OX=9606 GN=USP9Y PE=2 SV=2	0.6	291.07	2555	5
3	P01040	CYTA_HUMAN Cystatin-A OS=Homo sapiens OX=9606 GN=CSTA PE=1 SV=1	77.6	11.006	98	4
3	Q9BXT8	RNF17_HUMAN RING finger protein 17 OS=Homo sapiens OX=9606 GN=RNF17 PE=1 SV=3	0	184.64	1623	3
3	Q9NZT1	CALL5_HUMAN Calmodulin-like protein 5 OS=Homo sapiens OX=9606 GN=CALML5 PE=1 SV=2	34.2	15.892	146	2
3	P04264	K2C1_HUMAN Keratin, type II cytoskeletal 1 OS=Homo sapiens OX=9606 GN=KRT1 PE=1 SV=6;;;;;;	6.5	66.038	644	2
3	Q504Q3	PAN2_HUMAN PAN2-PAN3 deadenylation complex catalytic subunit PAN2 OS=Homo sapiens OX=9606 GN=PAN2 PE=1 SV=3	0.5	135.37	1202	2
3	P02808	STAT_HUMAN Statherin OS=Homo sapiens OX=9606 GN=STATH PE=1 SV=2	54.8	7.3044	62	2
3	P40227	TCPZ_HUMAN T-complex protein 1 subunit zeta OS=Homo sapiens OX=9606 GN=CCT6A PE=1 SV=3	1.1	58.024	531	2
3	Q14012	KCC1A_HUMAN Calcium/calmodulin-dependent protein kinase type 1 OS=Homo sapiens OX=9606 GN=CAMK1 PE=1 SV=1	2.2	41.337	370	1
3	Q96Q89	KI20B_HUMAN Kinesin-like protein KIF20B OS=Homo sapiens OX=9606 GN=KIF20B PE=1 SV=3	0.5	210.63	1820	1
3	Q86WI3	NLRC5_HUMAN Protein NLRC5 OS=Homo sapiens OX=9606 GN=NLRC5 PE=1 SV=3	1	204.59	1866	1
3	P62987	RL40_HUMAN Ubiquitin-60S ribosomal protein L40 OS=Homo sapiens OX=9606 GN=UBA52 PE=1 SV=2;sp	19.5	14.728	128	1
3	P35030	TRY3_HUMAN Trypsin-3 OS=Homo sapiens OX=9606 GN=PRSS3 PE=1 SV=2	4.3	32.528	304	1
3	Q8NHM4	TRY6_HUMAN Putative trypsin-6 OS=Homo sapiens OX=9606 GN=PRSS3P2 PE=5 SV=2;sp	8.1	26.537	247	1
3	Q14152	EIF3A_HUMAN Eukaryotic translation initiation factor 3 subunit A OS=Homo sapiens OX=9606 GN=EIF3A PE=1 SV=1	1.3	166.57	1382	1
3	Q96J88	ESIP1_HUMAN Epithelial-stromal interaction protein 1 OS=Homo sapiens OX=9606 GN=EPSTI1 PE=2 SV=2	5.7	36.793	318	1
3	Q8NHP7	EXD1_HUMAN piRNA biogenesis protein EXD1 OS=Homo sapiens OX=9606 GN=EXD1 PE=1 SV=4	2.7	58.334	514	1
3	P15586	GNS_HUMAN N-acetylglucosamine-6-sulfatase OS=Homo sapiens OX=9606 GN=GNS PE=1 SV=3	2.4	62.081	552	1
3	Q9BXY0	MAK16_HUMAN Protein MAK16 homolog OS=Homo sapiens OX=9606 GN=MAK16 PE=1 SV=2	4.3	35.368	300	1
3	Q8TEW8	PAR3L_HUMAN Partitioning defective 3 homolog B OS=Homo sapiens OX=9606 GN=PARD3B PE=1 SV=2	0.9	132.49	1205	1
3	Q9Y233	PDE10_HUMAN cAMP and cAMP-inhibited cGMP 3,5-cyclic phosphodiesterase 10A OS=Homo sapiens OX=9606 GN=PDE10A PE=1 SV=1	2.8	88.412	779	1
3	Q6ZR37	PKHG7_HUMAN Pleckstrin homology domain-containing family G member 7 OS=Homo sapiens OX=9606 GN=PLEKHG7 PE=2 SV=1	6.1	44.3	379	1
3	O15056	SYNJ2_HUMAN Synaptojanin-2 OS=Homo sapiens OX=9606 GN=SYNJ2 PE=1 SV=3	0.8	165.54	1496	1
3	Q15326	ZMY11_HUMAN Zinc finger MYND domain-containing protein 11 OS=Homo sapiens OX=9606 GN=ZMYND11 PE=1 SV=2	1.7	70.962	602	1
3	Q6ZNG1	ZN600_HUMAN Zinc finger protein 600 OS=Homo sapiens OX=9606 GN=ZNF600 PE=1 SV=2	3	83.123	722	1
4	Q6UVJ0	SAS6_HUMAN Spindle assembly abnormal protein 6 homolog OS=Homo sapiens OX=9606 GN=SASS6 PE=1 SV=1	1	0	0	1
4	Q6ZTK2	YP015_HUMAN Putative uncharacterized protein LOC400499 OS=Homo sapiens OX=9606 PE=2 SV=1	1	0	0	1
4	Q9NR48	ASH1L_HUMAN Histone-lysine N-methyltransferase ASH1L OS=Homo sapiens OX=9606 GN=ASH1L PE=1 SV=2	1	0.8	0.8	1
4	Q6U841	S4A10_HUMAN Sodium-driven chloride bicarbonate exchanger OS=Homo sapiens OX=9606 GN=SLC4A10 PE=1 SV=1	1	1.3	1.3	1
4	P40197	GPV_HUMAN Platelet glycoprotein V OS=Homo sapiens OX=9606 GN=GP5 PE=1 SV=1	1	2.1	2.1	1
4	Q96T58	MINT_HUMAN Msx2-interacting protein OS=Homo sapiens OX=9606 GN=SPEN PE=1 SV=1	1	0.6	0.6	1
4	Q8IWE5	PKHM2_HUMAN Pleckstrin homology domain-containing family M member 2 OS=Homo sapiens OX=9606 GN=PLEKHM2 PE=1 SV=2	1	0.9	0.9	1
4	Q0VF49	K2012_HUMAN Uncharacterized protein KIAA2012 OS=Homo sapiens OX=9606 GN=KIAA2012 PE=2 SV=2	1	0.8	0.8	1
4	Q86T65	DAAM2_HUMAN Disheveled-associated activator of morphogenesis 2 OS=Homo sapiens OX=9606 GN=DAAM2 PE=1 SV=3	1	1.6	1.6	1
4	P28356	HXD9_HUMAN Homeobox protein Hox-D9 OS=Homo sapiens OX=9606 GN=HOXD9 PE=1 SV=5	1	2.6	2.6	1
4	Q56A73	SPIN4_HUMAN Spindlin-4 OS=Homo sapiens OX=9606 GN=SPIN4 PE=1 SV=1	1	3.6	3.6	1
4	Q9BZF9	UACA_HUMAN Uveal autoantigen with coiled-coil domains and ankyrin repeats OS=Homo sapiens OX=9606 GN=UACA PE=1 SV=2	1	0.7	0.7	1
4	P08235	MCR_HUMAN Mineralocorticoid receptor OS=Homo sapiens OX=9606 GN=NR3C2 PE=1 SV=2	1	0.9	0.9	1
4	P00734	THRB_HUMAN Prothrombin OS=Homo sapiens OX=9606 GN=F2 PE=1 SV=2	1	3.1	3.1	1
4	Q99578	RIT2_HUMAN GTP-binding protein Rit2 OS=Homo sapiens OX=9606 GN=RIT2 PE=1 SV=1	1	4.1	4.1	1
4	Q8TD16	BICD2_HUMAN Protein bicaudal D homolog 2 OS=Homo sapiens OX=9606 GN=BICD2 PE=1 SV=1	1	3.3	3.3	1
4	Q6P9F0	CCD62_HUMAN Coiled-coil domain-containing protein 62 OS=Homo sapiens OX=9606 GN=CCDC62 PE=1 SV=2	1	2.5	2.5	1
4	Q8N9W4	GG6L2_HUMAN Golgin subfamily A member 6-like protein 2 OS=Homo sapiens OX=9606 GN=GOLGA6L2 PE=1 SV=3	1	1.1	1.1	1
4	Q8NA82	MARHA_HUMAN Probable E3 ubiquitin-protein ligase MARCHF10 OS=Homo sapiens OX=9606 GN=MARCHF10 PE=1 SV=3	1	2.1	2.1	1
4	Q86TX2	ACOT1_HUMAN Acyl-coenzyme A thioesterase 1 OS=Homo sapiens OX=9606 GN=ACOT1 PE=1 SV=1	1	4.8	4.8	1
4	Q8NG27	PJA1_HUMAN E3 ubiquitin-protein ligase Praja-1 OS=Homo sapiens OX=9606 GN=PJA1 PE=1 SV=2	1	2.6	2.6	1
4	O15042	SR140_HUMAN U2 snRNP-associated SURP motif-containing protein OS=Homo sapiens OX=9606 GN=U2SURP PE=1 SV=2	1	1.5	1.5	1
4	Q6ZU35	CRACD_HUMAN Capping protein inhibiting regulator of actin dynamics OS=Homo sapiens OX=9606 GN=CRACD PE=1 SV=3	1	1.2	1.2	1
4	Q8IYB3	SRRM1_HUMAN Serine/arginine repetitive matrix protein 1 OS=Homo sapiens OX=9606 GN=SRRM1 PE=1 SV=2	1	1.1	1.1	1
4	Q96FV2	SCRN2_HUMAN Secernin-2 OS=Homo sapiens OX=9606 GN=SCRN2 PE=1 SV=3	1	4.7	4.7	1
4	Q6UXH9	PAMR1_HUMAN Inactive serine protease PAMR1 OS=Homo sapiens OX=9606 GN=PAMR1 PE=1 SV=1	1	1.4	1.4	1
4	Q687X5	STEA4_HUMAN Metalloreductase STEAP4 OS=Homo sapiens OX=9606 GN=STEAP4 PE=1 SV=1	1	4.1	4.1	1
4	Q6RI45	BRWD3_HUMAN Bromodomain and WD repeat-containing protein 3 OS=Homo sapiens OX=9606 GN=BRWD3 PE=1 SV=2	1	1.1	1.1	1
4	Q96DT5	DYH11_HUMAN Dynein heavy chain 11, axonemal OS=Homo sapiens OX=9606 GN=DNAH11 PE=1 SV=4	1	0.5	0.5	1
4	Q7Z4W3	KR193_HUMAN Keratin-associated protein 19-3 OS=Homo sapiens OX=9606 GN=KRTAP19-3 PE=3 SV=1	1	42	42	1
4	Q01484	ANK2_HUMAN Ankyrin-2 OS=Homo sapiens OX=9606 GN=ANK2 PE=1 SV=4	1	0.4	0.4	1
4	Q8WVZ9	KBTB7_HUMAN Kelch repeat and BTB domain-containing protein 7 OS=Homo sapiens OX=9606 GN=KBTBD7 PE=1 SV=1	1	3.5	3.5	1
4	Q9H0A0	NAT10_HUMAN RNA cytidine acetyltransferase OS=Homo sapiens OX=9606 GN=NAT10 PE=1 SV=2	1	2.3	2.3	1
4	O75161	NPHP4_HUMAN Nephrocystin-4 OS=Homo sapiens OX=9606 GN=NPHP4 PE=1 SV=2	1	0.7	0.7	1
4	O75151	PHF2_HUMAN Lysine-specific demethylase PHF2 OS=Homo sapiens OX=9606 GN=PHF2 PE=1 SV=4	1	2.2	2.2	1
4	O60229	KALRN_HUMAN Kalirin OS=Homo sapiens OX=9606 GN=KALRN PE=1 SV=3	1	0.8	0.8	1
4	O14638	ENPP3_HUMAN Ectonucleotide pyrophosphatase/phosphodiesterase family member 3 OS=Homo sapiens OX=9606 GN=ENPP3 PE=1 SV=2	1	2.7	2.7	1
4	P35527	K1C9_HUMAN Keratin, type I cytoskeletal 9 OS=Homo sapiens OX=9606 GN=KRT9 PE=1 SV=3;	1	3.4	3.4	1
4	P23470	PTPRG_HUMAN Receptor-type tyrosine-protein phosphatase gamma OS=Homo sapiens OX=9606 GN=PTPRG PE=1 SV=4	1	0	0	1
4	P58107	EPIPL_HUMAN Epiplakin OS=Homo sapiens OX=9606 GN=EPPK1 PE=1 SV=3	1	0.4	0.4	1
4	Q5VU57	CBPC6_HUMAN Cytosolic carboxypeptidase 6 OS=Homo sapiens OX=9606 GN=AGBL4 PE=2 SV=3	1	1.4	1.4	1
4	Q8NCX0	CC150_HUMAN Coiled-coil domain-containing protein 150 OS=Homo sapiens OX=9606 GN=CCDC150 PE=1 SV=2	1	1.8	1.8	1
4	P01040	CYTA_HUMAN Cystatin-A OS=Homo sapiens OX=9606 GN=CSTA PE=1 SV=1	2	50	50	1
4	P81605	DCD_HUMAN Dermcidin OS=Homo sapiens OX=9606 GN=DCD PE=1 SV=2	3	34.5	34.5	1
4	O95886	DLGP3_HUMAN Disks large-associated protein 3 OS=Homo sapiens OX=9606 GN=DLGAP3 PE=1 SV=3	1	2.5	2.5	1
4	Q9NRD9	DUOX1_HUMAN Dual oxidase 1 OS=Homo sapiens OX=9606 GN=DUOX1 PE=1 SV=1	1	1.6	1.6	1
4	Q8NCM8	DYHC2_HUMAN Cytoplasmic dynein 2 heavy chain 1 OS=Homo sapiens OX=9606 GN=DYNC2H1 PE=1 SV=4	1	0.2	0.2	1
4	Q15075	EEA1_HUMAN Early endosome antigen 1 OS=Homo sapiens OX=9606 GN=EEA1 PE=1 SV=2	1	0.6	0.6	1
4	P04264	K2C1_HUMAN Keratin, type II cytoskeletal 1 OS=Homo sapiens OX=9606 GN=KRT1 PE=1 SV=6;;;;;	2	4.5	4.5	1
4	Q96Q89	KI20B_HUMAN Kinesin-like protein KIF20B OS=Homo sapiens OX=9606 GN=KIF20B PE=1 SV=3	1	0.5	0.5	1
4	Q6ZMV9	KIF6_HUMAN Kinesin-like protein KIF6 OS=Homo sapiens OX=9606 GN=KIF6 PE=1 SV=3	1	2	2	1
4	Q8IZD2	KMT2E_HUMAN Inactive histone-lysine N-methyltransferase 2E OS=Homo sapiens OX=9606 GN=KMT2E PE=1 SV=1	1	0.4	0.4	1
4	Q9HCE1	MOV10_HUMAN Helicase MOV-10 OS=Homo sapiens OX=9606 GN=MOV10 PE=1 SV=2	2	3	3	1
4	P04733	MT1F_HUMAN Metallothionein-1F OS=Homo sapiens OX=9606 GN=MT1F PE=1 SV=1	1	32.8	32.8	1
4	O14513	NCKP5_HUMAN Nck-associated protein 5 OS=Homo sapiens OX=9606 GN=NCKAP5 PE=1 SV=2	1	0.4	0.4	1
4	P30414	NKTR_HUMAN NK-tumor recognition protein OS=Homo sapiens OX=9606 GN=NKTR PE=1 SV=2	1	0.7	0.7	1
4	Q9P2S2	NRX2A_HUMAN Neurexin-2 OS=Homo sapiens OX=9606 GN=NRXN2 PE=2 SV=1	1	1.2	1.2	1
4	Q15283	RASA2_HUMAN Ras GTPase-activating protein 2 OS=Homo sapiens OX=9606 GN=RASA2 PE=1 SV=3	1	1.2	1.2	1
4	P31151	S10A7_HUMAN Protein S100-A7 OS=Homo sapiens OX=9606 GN=S100A7 PE=1 SV=4	1	11.9	11.9	1
4	P18583	SON_HUMAN Protein SON OS=Homo sapiens OX=9606 GN=SON PE=1 SV=4	1	0.4	0.4	1
4	O94804	STK10_HUMAN Serine/threonine-protein kinase 10 OS=Homo sapiens OX=9606 GN=STK10 PE=1 SV=1	1	1.8	1.8	1
4	P40227	TCPZ_HUMAN T-complex protein 1 subunit zeta OS=Homo sapiens OX=9606 GN=CCT6A PE=1 SV=3	1	1.1	1.1	1
4	Q9H4A3	WNK1_HUMAN Serine/threonine-protein kinase WNK1 OS=Homo sapiens OX=9606 GN=WNK1 PE=1 SV=2	2	2.4	2.4	1
4	Q8NBB4	ZSCA1_HUMAN Zinc finger and SCAN domain-containing protein 1 OS=Homo sapiens OX=9606 GN=ZSCAN1 PE=1 SV=2	1	2.5	2.5	1
